# Public exams decrease anxiety and facilitate deeper conceptual thinking

**DOI:** 10.1101/2022.04.15.488479

**Authors:** Benjamin Wiggins, Leah Lily, Carly Busch, Meta Landys, J. Gwen Shlichta, Tianhong Shi, Tandi Ngwenyama

**Affiliations:** Shoreline Community College; University of Washington, Western Washington University; Arizona State University; Oregon State University; Edmonds Community College

## Abstract

Assessment methods across post-secondary STEM education are traditionally constrained by logistics and likely contribute to the widespread inequities in STEM education outcomes. As part of attempts to improve and diversify the methods used in assessment, the authors have developed a flexible and low-tech style known as ‘public exams’ based in educational best practices. Public exams attempt to authentically involve students into the process of assessment through the use of pre-released portions of the exam. Using mixed-methods research techniques at a closely matched pair of institutions (a research-intensive university and a community college classroom), we observed signals of positive impact from the public exam on student learning experiences. Public exams appear to promote deeper thought, to direct students more efficiently to the core concepts in the discipline, and to decrease student anxiety around exams. The public exam experience does not show evidence for exacerbating gaps in exam outcomes for students from underrepresented backgrounds. This suggests that public exams are worth deeper investigation as an evidence-based and effective assessment style.
