## Supplementary material for "Public exams decrease anxiety and facilitate deeper conceptual thinking": Public Exams Supplement 5 Coding for each

### Sheet: Sheet1
OPEN-ENDED QUESTION ABOUT EXAM STYLE: Did the style of exams in [course] work for you? Why or Why not?	Positive								Negative
Response:	Language barriers	Directing to core concepts	Deepening thought	Authentic involvement	Anxiety	Collaboration	Positive unspecified	Positive for reason not part of PES	Language barriers	Directing to core concepts	Deepening thought	Authentic involvement	Anxiety	Collaboration	Positive unspecified	Negative for reason not part of PES
R1	9	55	27	11	31	13	59	74	9	6	2	4	4	0	16	38
CC	0	13	5	2	5	3	4	9	0	0	1	2	1	0	1	6
I think it worked for me, it allowed to know what to study for and it is nice to be able to work with others in study groups beforehand.		1				1
Not really. I found some of the graphs not really relevant or helpful to the questions asked.																1
Yes, I liked the graphs and the ability to see all questions at once rather than doing a single question at a time.								1
Yes! They help me best prepare for the exams and know how to orient my studying towards the exam material		1
I think the style works but the wording of the questions and answers is confusing because I feel like even though I'm learning a lot and know the material, I'm still thrown off by the wording because I think it doesn't always accurately represent the material or how we've learned about it.									1
The style of exams are as good as they can get for multiple choice questions. They still require new applications of the concepts so are definitely deep enough, it's just hard with the limitations of multiple choice questions. Sometimes it feels like there are two different answers to one question so maybe utilizing multiple-answer multiple choice questions could be effective.								1
Yes and no; because having more questions to discuss brings up a lot of ideas of knowing the process and concepts we learned, but the clarity on what we should know specifically for the withheld parts was tricky.			1			1				1
I think that it would be better to put the public questions of the same diagram together so that our thoughts will not jump too often.										1
I am not sure								0								0
No. There are not that many questions. I understand that writing test questions is hard, so there really isn't anything to be done to alleviate this.																1
Yes it was perfect. i like how we are able to go back to past questions								1
They definitely do work. I've never taken a class before where we had a "public exam" style and I think they are more fair than most of the tests that I have ever taken. It puts us all on somewhat of a fair starting point since we're all pre-exposed to most of the questions. Although I am a horrible test taker because I get extremely anxious, I think this style of exams works great!				1	1
I'm glad we have been able to view some of the question portions beforehand and know what to study. I'm also much happier that we've been able to return to our previous questions instead of having them close out, and I'm glad it's all multiple choice!		1						1
yes i like being able to go back and forth to check my answers. i don’t feel rushed.								1
yes, i think i need to manage what i study better though. I'm learning a lot about how to study more efficiently!							1
Yes, I think this model is great. It gives me confidence in how to study, knowing generally which topics to focus on.		1			1
In a way yes. I do enjoy being able to see what topics I should focus on for the exam and just being able to know ahead of time what to expect. It also helped me study better. The exam is very application based so personally for me, I have a difficult time with that.		1			1											1
I really like the public exam style (20:5). It helps me know what degree of knowledge you expect from us and where I need to study.		1	1
I feel as if it helps give students an idea about what the exam will be about and how to use critical thinking skills. However, sometimes the questions are very opened ended and it is hard to sometimes clarify the answer choices because they can have multiple answers or functions.			1													1
Yes, multiple choice helps.								1
It does, it's what I expect to get for a test.							1
I really like that we are able to go back to problems. I think the public exam is a great study tool, and by utilizing study groups I am really able to think it through.		1				1
Yes it works for me. However, the wording is tricky at times which confuses me. Also, there are often multiple answer choices that seem to fit.							1		1						1	1
yes I thought of better answers later and was able to scroll up and correct my previous thinking								1
Sort of; it allows me to think about the implications of a graph							1								1
Yes, I like how we can see what we're expected to know beforehand. The public exams are like a study guide that requires more thought which is helpful.		1	1
Yes, I liked that we could go back and review questions we didn't finish.								1
The style of exams works much better compare to exam 1 because I find useful to look back because I found out my mistakes while doing other sets of questions.								1
Some questions are too unclear in a unnecessary way. Sometimes, it feels like I am trying to decipher a riddle more than answering an exam question. For the technical format itself, I like the list view of the questions and how we can easily scroll to down and up the questions.								1	1
Yes, so far it has been working ok, but they are very challenging and I have been spending more time studying for them than I have many other exams. Despite this, biol 118 has been very interesting and I have enjoyed it very much so far.			1				1									1
Yes it worked for me (even if I don't perform well) because I felt a lot less pressure and stress about the exam taking process.					1
I think the public exams need to give us wording in the question part for sure. It is hard for me to just see the possible answer choices with no question context. Having part of a question to study is the most beneficial because I can think of different scenarios of answers for specific parts that could be included on the real exam. Also, loved the bonus question! Keep those up!	1	1		1				1
Yes, after allowing us to go back to questions and double-check, I am less anxious.								1
It does but doesn't. I am still adjusting to it. I find that when I go through the public exam, I am never right, on what the 'withheld' parts are.							1								1
Yes. I was hesitant about the public exam style before taking this course but I find it super helpful for studying and thinking about concepts on a deeper level.		1	1
Yes, it did. It offered me a longer time to prepare for it, which really improves my confidence on that exam.					1
yes because I like how we watch the videos on our own time, then get to ask questions in the synchronous class.								1
Yes I knew what question was going to be asked I like that fact that we can relook at the questions after we answer them		1						1
Yes, but more public questions makes me feel like I need to know everything about them and it kind of stresses me out which is weird.			1		1
yes, but sometimes i feel like i have to remember the level this course is taught at to tone what i know about physiology already down. Its almost as if knowing too much physiology is detrimental	1										1
It does work for me, its helps me keep pace with what is being taught. Although, doing it all online has been hard to do.								1								1
I think yes, I like the multiple choice format and being able to move through questions at my own leisure as opposed to not being able to go back and check my work. Additionally, I like that they are more content and system focused as opposed to super uber detailed questions that require you to both know the content and also apply it to a system you've never seen before.								1
yes							1
I think the style of exams work for me because it helps me retain information better. However, I found it hard to keep an open mind when taking the actual test. EX: some questions that I thought of were not in the exam so I felt a little unprepared for it.			1										1
I think this style does work as it's nice to work through the problems while trying to figure out what the question might be asking.					1		1
Yes I believe so.							1
Yes, I greatly appreciate the ability to go back and review my MC answers before submitting and I am very grateful for the Public Exams. I've never experienced a class where the instructors release pieces of the actual exam. I enjoy the way it's structured to get the students to brainstorm related topics for the withheld bits, but to also help relieve some of the stress of going into an exam with…			1	1	1	1		1
I think that I still have difficulty while taking the exams. I think that I am getting the hang of how to study for these exams but I’m not doing as good as I’d want to or think I should be doing especially with the hours I am putting into studying																1
not really this exam in particular was pretty different overall. the style of question has changed and I was caught off guard so many times with the wording 3 big exams with more number of question is better because even instructors can be very careful while setting the questions															1
Yes they did because they offer more insight into the level of understanding we need for the test.		1	1
No; multiple choise questions are very difficult for me especially when answers are very similar. I can explain in written essay how things work, but I second guess myself with multiple choice and often end up chosing the wrong answer.																1
Yes, it is better than our first exam style so that I can go back to the questions that I am not sure.								1
Yes, I find that this style of exam works for me. I appreciate being able to go back to previous questions, and the public exams help me focus my studying.		1						1
Yes it does but it is furious how I second-guess myself. Sometimes, I wished the questions were clearer so the answers are more clear-open							1		1				1
Yes and no, they give me a strong idea of what to study for but not being able to answer them since they answers are hidden makes me uneasy as I feel I can't answer the questions		1											1
I have problems with multiple correct answer questions. It may be personal, but I always tend to assume that there is only one answer to the multiple-choice questions. Having to chose the correct answer from two "correct" answers is really stressful.								1
Yes, I like that the questions are directly tied to course material but require slightly more thought than exams in similar classes.			1
I liked it better this time where I could look over the question for a longer period of time, and being able to skip it for the time being to work on questions behind!								1
Sort of. This interesting format has both pros and cons. Conceptual-based questions pro: exam taking is fun! con: it might not always be an accurate indicator of what you know Length of test -pro: short enough where I'm not stressed on time -con: very little questions to show your depth of knowledge The biggest con is that your grade depends on how well you do against others in the class. This wo…					1			1								1
This style of exams is working for me pretty well, and I appreciate the public questions a lot - they help me focus on the material that is critical for the exam.		1
It works for me since I will have a general ideal about what will be on the test.					1
kind of but some of the questions with the pictures or diagrams are confusing to answer							1									1
No, because each question is worth too many points.																1
Yes it did.							1
I think it did because it gave me a sense of what to study for. It was still challenging because we couldn't see most of the problems, but it allowed me to think in different ways I wouldn't have otherwise been able to.		1	1
Yes because I sometimes realize a mistake after I make it but only after a few more questions.								1
Yes, the public exams really help because they don't give away the question but they give you an idea of what subjects to study the most.		1
no, i think the exam is difficult for me to understand. I have a hard time finding a way to study the material															1	1
Yes. I think the questions weren't too confusing to understand but at the same time they were challenging and made me think deeply about really understanding the 2 chapters.			1
I would say yes, I appreciate being able to recheck my answers.								1
Yes and no because the style was good. Being able to see the questions beforehand is very anxiety calming. No because some of the wording on the questions was confusing.					1				1
Yes, the style of exams in Bio118 works for me because with the availability of the public exam I am able to study the possible directions the questions might take. It reduces the amount of stress and anxiety I usually get when I take exams, I feel more prepared.		1			1
Yes, because I like being able to see what I should focus studying on, even if the questions are harder.		1	1
Yes, I really like being able to see the exams ahead of time because they help guide me to what I should study and also make me less stressed because I'm not worrying about whether the test might be written poorly or if there are other issues like that. I can focus more on the actual material.	1	1	1		1
Yes and No. It gives me a good I del of what specific 'material' will be on there, but at the same time it could be too broad to the point where it is overwhelming trying to figure out what to study more in depth.		1								1
Yes it does because I like multiple choice rather than frq, it is more time efficient.								1
Yes, it worked because it is all multiple choice, but it is still too hard.								1								1
Yes and no- I find that my type of thinking and conceptualizing is not always accurate although all of us can argue that our choice is correct or at least not completely incorrect. Tricky to decipher "choose the best answer" questions.				1												1
Yes for the going back to any question style								1
Yes...I enjoyed the bonus questions as well for this exam							1	1
No, it is confusing and very open to commentary thinking. Choosing the best answer changes person to person there should questions with one correct answer.																1
For the most part, I think so. The public exams, even if you don't use them to their full potential, you can at least get an overview of what kind of things you'll see on the exam and study on your own, rather than purely studying the public questions.		1
It's better than the last one so, yes. I liked the amount of questions and the ratio of 20:5. I just need to study harder because the language on the exams are still confusing sometimes.	1
Yes they do. I don't understand enough of biology in general to able to write written questions, so I like the multiple choice better.								1
Yes, I think I like this style than the previous one because I had a better understanding of what to study.		1
Yes, but I need more work.							1
I feel like it works because I have to pay attention to small details like specific words.	1
Yes I really liked it because I could skip the ones that would take me a while to figure out and go to the ones that I knew immediately first.								1
Yes because it provides the context before the exam				1
I think it works for me yes :)							1
Yes, multiple choice is one of the best test methods to me.								1
This test mode is relatively new, and I have not been exposed to it before. It is worth noting that this test is not a rote memorization, but many times I feel that studying hard or attending classes is not very useful.								0								0
yes, I feel like putting it out of 26 points rather than 100 points lessened the impact of getting a bad score somewhat								1
Yes, I liked the fact that we had some public questions, and I also like having the secret questions as well. I think it makes you have to know the concepts more and helps to learn the material.		1	1
NA
Yes the current format works well for me because of the public exams, I know what I should expect.					1
I am still getting used to it								0								0
They did! At first, it was a little rough, but with this style, it really promotes us to work with each other and reinforces the information in a more solidified way! It's also been super great/easy to reach out to others to study with as well.			1			1
it did it´s just the wording is a little weird for the answer choices. It felt like i was being tricked because i found more than one answer to a couple of questions.							1					1
It's okay but I'd prefer if there are some practice exams we can do							1
I like the not in one order style of questions								1
The only thing I don't like about the Bio118 exam style is that some questions have multiple equally right answers but don't state that they do. This makes me waste time trying to decide between two correct answers since I'm assuming one of them is wrong. It would be nice if the questions with multiple equally correct answers said so to avoid this hassle. Other than that small complaint, I really…							1	1								1
It has been working out for me. I think I would be doing better on the Bio118 exams if I put more effort into studying and especially with other people.						1	1
Yes i like the exam style in general.							1
Yes, because they provide me with some direction on what to study a lot for. I think that there's a lot of material that's covered in this course throughout the lectures, and it would be hard to remember every single detail from the textbook, so I think the guidance of the public questions really helps you to look back at that specific part in your notes and/or the lecture to refresh your memory …		1
Yes.							1
This style of exam seemed ok. I do not have much preference around it.							1
They were okay, I think that a lot of the questions can be confusing, I feel like I understand the concepts but it can be difficult to apply them to some of the questions.							1								1
For the most part, because I am on the west coast and have nothing else happening from 9-11 on Friday, exams have worked. Moreover, I can't really pin my own lack of knowledge on a flaw within the exams. I do appreciate the public exam strategy that's being implemented, seems innovative and honest without being a giveaway, and it's gotten me to engage with other students more than I would otherwi…				1		1		1
Yes, but I personally don't really care for the public exam. I would prefer most of the questions to be secret prior to taking the exam.							1								1
Yes and no because I kind of knew what to expect but also it is hard to know how to study for the specific questions because a lot of the answer choices are withheld.					1					1
Yes, it does. It makes me feel less alone in the process and we can travel down many avenues discussing questions in study groups, which makes for a good review session. It is also much less stressful too.					1	1
Yes, it works. I like the idea of having a public version of the test so that we have an idea of what to look out for and study. However, I wish the public version wasn't as cryptic especially if those same questions won't be on the test anyways.		1										1
Personally, I am better at a combination of answering in sentences and having a few multiple choice.																1
I like multiple choice questions because they make it easier (but also a little harder) for me. While there isn't a lot of room for partial credit, it's hard to test my knowledge of Bio118 without multiple choice exams especially during Covid								1
I do not have a specific type of exam that suites me best, just concise wording so I can completely understand the question.
Yes, this worked for me. I just need to prepare better next time.							1
yes, it is flexible during the pandemic, which is easier for students.								1
I think it does work for me. I like how the exam questions require thinking process, not just direct memorization.								1
They do work, the questions are more thought invoking and not just repeating what has already been said, meaning one would learn/understand more.			1
The style of exams in Bio118 does not work for me because I am one that tends to second guess myself when it comes to quizzes and exams, even when I try not to but its a habit, so then my scores appear as I do not pay attention to the material or that I am not trying. I do know that all exams are closed-note and closed-book so it's that extra push to study harder and it's a way for us to do bette…																1
Yes, I like multiple choice questions								1
Yes, it did but I had technical difficulties when conducting this exam as I provided proof as to why my score was so low.							1
The time frame had just enough questions but I don't think that making the questions public helped me except that it might have made the wording better due to student feedback.	1			1
I liked this style because I could skip questions and go back to them to preserve time.								1
It seems pretty hard and frustrating to read and also there is a lot of confusing choices.															1
This style felt better, it was nicer to have a better understanding of what was going to be on the exam.		1
I like this style of exam because you are never surprised about what content is on the exam. It makes studying more efficient which is super helpful.		1			1
I found the exam tough so I'm not sure if it works for me.																0
I thought this style was a lot better than the previous ones since we knew most of the questions to expect and there weren't too many surprise questions.		1			1
They definitely do, i love that we have a public exam and lots of time before and during the test to think about the answers. During this last test i was able to go back before submitting and rethink some of my answers, this allowed me to change two of my answers to the correct ones.					1			1
Yes, they do work. However, I wish public exams had a little bit more information.							1
Ever since we moved to virtual learning I feel like I’ve been struggling more than ever but i did like the style of exams we took in this class. I like that we were able to get a glimpse of the exam before the actual exam date.							1
This new layout of the exam where you can go back to the answer is really helpful because sometimes I can get really stuck at an answer so it gives me the ability to conserve my time and move on. Also I appreciate even though the exam is intended to be taken in 50 min, that you give us 2 hours just in case for connectivity issues. I run into problems with my laptop being slow at times and when I …								1		1
yes, there's a good amount of time given and a decent amount of questions								1
Yes, I like seeing all of the questions instead of going one by one. I'm still hesitant about the public exams because I've noticed I am not as hardcore at studying when I know the exam is public.								1			1
No, I think the public exam is much more difficult for me. I took BIOL119 which is a secret test, and it works well. I still could not get used to public exam.															1
No, because I have a hard time applying the knowledge that I had learned in these situations.																1
Yes because it let me know what kind of things to think about/what to focus on while I studied.		1	1
Yes but it would be more helpful if the exam questions were similar to embedded questions or vice versa.							1
They worked for me apart from the timings as I have to take them at midnight.																1
I did better on this exam than I did the other ones so I did like this style of exam.								1
sure, but not the first one. I like the public exams							1
Yes, this style of exams work for me because the public exam questions help me to study or at least know what I should study for. In addition, it also helps me get less stressed about not knowing what could possibly be on the test		1			1
Yes, I really like the concept of a public exam and I think it has helped me come in well-prepared for each test.				1	1
For the time being, I don't see a need to change the exam style.							1
I am not sure. I think it's still difficult enough but the public exam helps on giving me an idea what could be asked.		1
Yes it helps a lot to know the general concepts before going into the exam. I can study in a more specific way.		1
It worked for me when we could go back to questions, I struggled on the first exam not being able to look at past questions. I find the tests difficult but the format works for me							1
Yes, I enjoy having the questions beforehand so that we know what to focus on with studying. Being able to analyze the diagrams beforehand is also helpful.		1	1
Yes! I believe the exam-style now compared to the first exam in this course has improved tremendously. Being able to go back and forth from exam questions allows for me to do the ones I know then finish those I am not confident in. This allows me to quickly answer the exams in a timely manner in comparison to the exams prior. Secondly, although I do not change my answer most of the time ( I belie…							1	1							1
The style is ok but the time set is hard for me to take the exam since i am in different time zone.							1									1
Yes, I think your exams are pretty damn fair because now most of the material is exposed to us before the exam				1
Yeah, it was fine. I have grown to really like the multiple choice questions having tiered valued answers. Makes me feel comfortable to take a shot knowing if it's kinda right it kinda gets credit.								1
I like the style for these exams because i can think about all the possible questions and answers for them. It gives us enough time to study		1
I feel that the exam question wording has been declining since the first exam ._. and I think maybe having more secret questions may be better just because I assume that the questions will be designed to be less tricky/more straightforward. I feel that the revealed exam questions/answers made me overthink certain areas during the exam itself.									1			1
I did work, I was just not prepared enough due to having a biochem exam prior and being exhausted from work, I didn't give the time this exam deserved.							1
Yes and no, I think that having the public version of the exam helps students focus on the materials more thoroughly for the exam, on the other hand the exam itself has a few confusing questions based on how they are worded.		1
Yes. I don't really use the public exam so it doesn't make much of a difference to me any way. But I guess having more public questions let me know that I was pretty much prepared.					1
Yes, it was helpful to be able to go back and check questions before submitting.								1
During the first exam of the quarter, the style of the exams did not work for me because the format was new and I barely knew what to do to prepare for it. Also, since it is multiple choice I have a higher chance of second guessing myself, but that would be my fault and not the exam itself and being able to go back to my answers has helped with that. As of now, the style of the exams is working f…								1
Mostly? I'm a fan of multiple choice but then again it is difficult to get partial credit on questions since we cannot provide explanations.								1
Yes. As someone who gets nervous taking tests this test format has made me more confident in my knowledge going into tests. I enjoy the public exam questions because it gives me an idea of the topics that I need to spend more time studying which also helps me find gaps in areas of knowledge.		1	1		1
Yes - I liked how I had time to go through the exam and puzzle it out, which made studying more interesting and I retained information better because I had to actively use it. It also made the actual exam less stressful and I could think better.			1	1	1
This Bio118 style of randomized questions + 2 hours + some secret and some public questions is working for me. I really value being able to go back to previous questions because I become confident in my answers the more I go over them. I like double checking my answers, so this style definitely works for me							1	1
Yes, I like the way we have 20:5 model with public questions.							1
No, especially not this one. See above. Have a good weekend.															1
While I like the public exam concept of the exams, it's rather difficult to figure out what the withheld information is without discussing it with a group. Because I have a job, I find it hard to make time to join study sessions, giving the individuals who participate in these study groups an edge when performing on the exams. Especially since the grade in this class is curved, the students who a…						1										1
The style of exams in Bio118 work for me, the questions are good, I just need to read more in depth on the subjects.							1
It works because I like multiple choice and I like how more questions are public but the wording sometime throws me off							1	1	1
I am not the best test taker since I overthink but I do think our exam structures of good :)							1
yes and no The public exam style works in terms of being able to expect and prepare for the type of questions would appear on the exam. But it doesn't always work because some questions are hard to get right even if I understand the concept of it (in my opinion these questions are not within the expectation of BIO 118 though it is still interesting.)		1			1											1
Yes the only thing is the language of the questions makes it difficult for me to understand what is happening. I do not oppose short answer but I think we would need way more than 2 hours to do a short answer physiology exam.							1		1
I find the exam style to be really difficult, but at the same time it makes sense because it forces me to think about the processes and application rather than just memorizing facts. The public exams are really helpful as well.		1	1													1
Yes, I think it's beneficial for the students and the public exam lets us go through the material and think about it/apply the information to different scenarios.		1	1
Yes because I felt like I could really study and internalize the materials presented on the public exam. Going into this, I felt really prepared.			1		1
I thought I was well prepared for this exam but I am shocked by the raw score I got when I pressed submit. I thought that the style of exam works well I just still struggle with studying and performing well on them.							1
Yes. This probably isn't reflected in my grades because keeping up with classwork has been impossible this year. I'm sorry.							1
the style of the exam is fine, the difficulty is not							1									1
Yes I like how the public exams are 20 questions and 5 secret exams. The public exam forces me to really study and figure out the possible answers and withheld parts.		1
They do work well for me being able to gage what kind of questions will be on the exam helps. I like being able to work in study groups and trying to figure out the questions together and seeing other peoples' opinions.		1				1
Yes, as a slow reader who gets stressed about reading paragraphs on exams it definitely eased my test taking anxiety to be able to read the prompt beforehand.	1				1
The whole 20:5 ratio works very well because I have an idea of what to study for/understand for the exams instead of just trying to assume that everything would be on the exam. It would be nice if the public questions increased, but not necessary because I can just go back to lecture and look for those key topics.		1
Yes it does, I enjoy getting a taste of the exam before I actually take it to reduce test anxiety and to also guide my studying to emphasize certain things over others		1			1
Yes, being able to review my answers before submitting is appreciated.								1
idk, i still get a bad score, I think this content is just hard for me.	0	0	0	0	0	0		0	0	0	0	0	0	0		0
They do not because it is so much information to think about and process with the 50 minutes the exam is suppose to take.																1
I think i do better with blind exams because I pick up on material quicker than most															1
Yes. I appreciate the multiple choice style of the questions. I feel that I was given the materials required to be prepared for those exams, so it was all about my ability to actually put the work in and study those topics.				1				1
Yes they did. I liked how they worked, didn't like some questions though.							1
I liked how I could jump from question to question and double check my answers however a lot of the questions had too many answers that could be perceived as very similar, or even the same.								1								1
Yes - I felt more prepared for this exam than the last two, mostly because I knew where to focus my studies and understanding.		1
Yes，I like that it add some short answer questions I think it will boost my point a little bit more.								1
I dont think so because I like to explain my answers rather than choose an answer between 4 possible options in which 2 seem similar to me so that I have a 50/50 chance.																1
I mean no, because I do better with a lot of quizzes and then larger exams. My self confidence in this class immediately plummeted after the first exam and I lost hope of doing better.																1
It worked for me. I can guide myself what the exam will look like.		1
Yes, I really liked having the public exam as a study tool, and I liked that we could go back and review the questions before we turn them in.		1						1
They work for me because it is more about understanding then memorizing			1
No, exams tend to be very difficult for me anyways. However, being able to see all the questions at once and choose which I want to do first is very helpful. I think this style of exam is the best we got in remote learning.								1							1
They do! I like that you can go back to review questions now, that's been really helpful. I also appreciate that they're all on the same page and I like having the chance to glance over what material would be included with the public exam format.							1	1
Yes. I like how it is many low-stake exams instead of a couple high-stake exams. I hope this style will continue as we transition to in-person classes.								1
This style of exam does work for me.							1
This test style is much better than the one question at a time format.								1
Not likely to work for me maybe because many of them are application problems.																1
I would say no because it would be nice if all the questions had the same number of answer choices.																1
Yes, I like the style of the exam. Wording sometimes is not the best, but overall it is good!							1		1
It works better for me now that I am able to go back and change my answers because this reduces overall test anxiety. I like the public exams too because they let me know what to make sure to study for.		1						1
Its mostly works, it's harder because of the level of application of content rather than just memorizing but I feel like I can study effectively							1
Yes. I like multiple choice tests and the questions are not just memorization. I would prefer having the test open later in the day because I don’t usually get up before 10:30 or 11:00 but it’s not really a big deal.								1
I feel like the style worked with me because it was a good amount of time and a good amount of questions. The public exam was also helpful and so were the extra freebie points							1	1
It somewhat helped because I would know a little of what to expect using the public exams; however, going over the public exams required a lot of guessing of what would be on the exam.		1
Yes, the style of exams is work for me.							1
Yes, I like having more public questions.							1
I don't love this style of the exam because there is no room for error or writing but I feel that there is no reliable way to measure the knowledge of the content other than an exam like this so it is good.							1									1
Yes I liked that I could see all the questions on the same page.								1
Yes. I like multiple choice.								1
I think these exams were interesting but good. I like the format of the study guide and the exams. I especially like how I can go back and look at previous questions.							1	1
The public exams was something that I've never done before, but I have found it helpful and like it now. It's helpful when working with other people to brainstorm together possible results or how the question is going to be asked which gives a better understanding of the overall concept. I think the exams style has worked for me.	1	1			1	1
I believe it would've worked better for me if I had put more time into studying each thing. I had other midterms and fell behind on this class. I like having more public questions because it lets me know exactly what I should be studying and trying my best to understand.		1
Not really... the exams are really hard even though I go through the public exam with multiple different study groups, the amount of public exam questions we missed is extremely high.						1										1
Yes because compared to other exams in other biology courses, although the content is much harder the questions are pretty clear in what it is asking for the most part. Although sometimes I feel like the public exam makes me overthink what is in the "blank" section, because I'll be thinking of on possible word/phrase, and then the public exam gets updated and I was completely off.	1												1
Yes! I really enjoy the public exam format and find that it challenges me to be more intentional with my studying.		1			1
no, its hard																1
I would say moderate because it is quite different from my other classes							1								1
Yes I honestly really like the multiple choice style tests the best and I like how the same scenarios and graphs were used for multiple questions so you could really think about different aspects of them and get to know them better while studying for and taking the test.								1
I would prefer more short answer questions but this style is still decent, my grade is more of a reflection of a lack of studying than the style of exams.							1									1
Yes this style is better than the one at a time style.								1
I like this format of exam because the public exams are very helpful for me to understand what I know, and what I need to review for the actual exam.		1	1
I'm not sure if I'm overthinking it, but perhaps having more public exam questions have caused instructors to up the difficulty of the exam? If that is the case, I would much rather have less public exam questions and exam questions that focus more on the big picture of the biology we are learning rather than the small details and wordings of the questions.												1			1
yes. they were a good combination of rewarding, challenging and frustrating...marquee signs of a UW STEM course.							1
I have noticed that it only works for me when I work with other people in study sessions. I try to study on my own I have a more difficult time understanding the material, which is something quite new to me since I am used to studying on my own. But overall I like it.						1
No, not having questions directly related to the concepts we talk about in class and having to apply them is ver difficult because we do not practice application of concepts often, only foundation of concepts.																1
Yes, it gave me an outline as to what to study for and which topics required more of my attention.		1
N/A
This style works, but it's frustrating to see some of the revealed answer choice to be poorly written and spending a lot of time just understanding the nuisance of the wording instead of focusing on the material itself.							1								1
I always struggle with multiple choice style exams, its not really the class's fault. The style of these particular multiple choice exams are more optimal than ones I've taken in the past.								1								1
Yes, I think multiple choice is the best exam format for online classes and the 20:5 model works well.							1	1
Yes, i felt there was a better way to study for this style of exam.		1
Generally yes. Having the public exams was an unexpected treat. Multiple choice is usually easier because you don't have to reiterate the exact correct wording and spelling for a process you may understand but not necessarily be good at explaining (my own personal weakness).					1			1
Yes, it does. I like being able to move around to each question so I don't find myself stressing.								1
Yes it did, the test didn't drag on and the majority of the questions made sense								1
No, they were very hard to study for and were not an accurate representation of what we learned in the course. They targeted very specific material which made learning other stuff useless.										1
I have never taken a public exam before, but the style most definitely worked for me. I enjoyed the structure of the exam because I knew what to expect and what kind of questions will be asked. Knowing and seeing the exam beforehand allowed me to adequately prepare academically and mentally to do my best while taking the stress and the 'fear of the unknown' out of my mind (for the most part). Com…		1	1		1						1
Yes, having public exam is better than having exams on canvas. I prefer doing essay questions instead of multiple choice because I think essay questions can really test our knowledge more.								1
yes, everything was well explained in the study guide so it was helpful when taking the exam		1
Not really work for me, the exams need me to write with pencil. Because of the covid-19, I've been long time to typing words or do the multiple choice online. I am not used to write with pencil when I took the exam 1. For the exam 2, I can be used to it due to I use pencil to record the data during the lab.																1
Yes, the exams were easy, and the study guides helped a lot. I am glad that we finally had in-person exams		1						1
It worked a lot for me. Being able to physically interact with the test materials alone makes it much easier to navigate through problems, as well as being in a more academic environment allows me to focus better than being at home and taking the exam online. This style of exam is something I 100% endorse.								1
I appreciated the pre exams but I wouldve liked the questions to be more equal in difficulty							1					1
I liked the public exams! I felt that it gave me a good outline of what the learning expectation was of me as a student and what topics specifically the instructor wanted to highlight as important topics to study and know. I hope that I can do this style of exam again in the future.		1
I loved the second exam because I was able to meet up with others outside of the classroom to go over a couple different concepts before the exam. I have learned that I prefer taking exams in person as I feel anxious when everything is online. When it comes to online exams, I feel there is a lot of things that could go wrong such as not checking your computer's battery and not having your charger…						1		1
Not very well, I think that the questions require too much time and a bit too challenging																1
At first It was a bit of an adjustment because I had never taken a public exam, but the second time around I enjoyed it. It helps to lessen anxiety, for example knowing there is a chance I will get 1 of 2 phylogeny trees, I can mark on my practice one, where sister taxa are, homology, where groups are.		1			1
Both. Online for me during this time would have been better since I moved during the quarter.							1								1
I believe the public exam format made a postitve impact on my exam experience for this year. Taking an exam online has been a struggle for me and I haven't been able to maintain the same amount of focus on my exam when taking an exam online compared to if I took the same exam in person. In a public exam i felt more confident in my knowledge and my ability to perform to the exam's expectations.		1	1		1											1
I think the public exam idea is good however the study guide was very broad and 212 had a very large study guide and it gave you the ability to practice explaining multiple essays. I think keeping the study guide large and covering multiple chapters is beneficial							1
I do not feel that the exams reflected the amount of time and effort I put into the class and studying. I felt that the difficulty of the aspects of the questions that were hidden was often not fair. For instance, in the first exam one question was about primary and secondary endosymbiosis and the other question was about explaining the characteristics of five different groups of fungi. I believe…												1				1
Yes, it was nice to have a gerneal idea of which topics to study		1
Yes, the style of exams in BIOL&213 worked for me, because it allowed me to explain what I learned in this course. I'm glad we had the essay-style for exams, and not the multiple choice, because with the essay-style I could elaborate on my answer to show what I learned. Also, the essay-style exams were useful because even if I didn't understand everything about something we learned, I could talk …								1
Yes, I learn how to interpret graphs and phylogenies tree and also several concepts in the book which is really helpful								1
Personally I liked this type of exam a lot more. I didn't feel like I had to memorize anything. More like I understood the concept and could be asked questions about from multiple angle. It helped learning with others as well because when explaining to other people a certain topic, and they begin to understand tells me that I understand the concept exceptionally well.			1			1
The first exam wasn't as specific when we had the practice available, but the second exam was much better. The exam 2 worked for me better than the first because it was kind of in terms of the question that was asked.																0
The in-person style of exams this quarter worked much better than via Zoom. I felt that I had less testing anxiety when we were in the classroom/hallway setting. I also felt that there was a good amount questions needed for the exams as well.								1
Yes and no. The formatting of the exams made it easy to study for the exams as the kind of questions were guaranteed to show up at the exam. However, I don't think it accurately assesses the student's knowledge of the material that we were constantly being quizzed on.		1														1
The style did work, but Because we didn’t know what to expect the first time around it was hard to study for them. Once we figured out how to study for a public exam it became much easier		1
yes, I did appreciate the public exam style. But at the end, I still was cramping on the exams and I think that is because 4-5 units all at ones. I don't know if exams are supposed to be like that in America. I think I would've preferred it if the exam was overall 4 instead of 2 per quarter.							1
yes, I liked the way she was giving questions in advance so that we can try to work on them before doing the exam		1
I liked the exams a lot, they still made you work hard and think and know the material well, however there were no surprises, trick questions and other things that I find very unhelpful on exams. It helped me to know the material and yet have to work very hard at the same time, which I was also surprised could happen with the public exam style. I appreciated the help and support of the professor …		1	1	1	1
Yes and no. I say yes because I knew exactly what to study for. I say no only because the graphs and phylogeny never worked out for me. So it was really just a me problem.		1														1
Yes, I really enjoyed the public exam which narrowed down what we had to study for without really limiting it to us only focusing on one small topic, that way we need to know all the chapters for the exam. It made me less nervous and stressed about the exam in this covid situation, and helped me better prep for exams. I wished all the exams were in this format.		1	1		1
Yes, I think it worked well for me because I felt like I was given everything I needed to study successfully, it was up to me how well that was going to be. The unknown part of the question added a lot of stress but I feel like this type of testing style is beneficial to everyone because I can talk to my peers about what is confusing or not.				1		1							1
Yes, because it assesses the more important parts of the syllabus.								1
Yes, I love the in-person exams, it is much better than the online because I can be 100% focus on the exam when there is a venue and my professors, classmates are there with me.								1

### Sheet: Sheet2
0	1		#DIV/0!
0	1
1	0
0	0
0	0
0	0
